# My Gut Feels Your Pain - The Social Transfer of Pain Remodels the Gut Microbiome

**DOI:** 10.64898/2026.01.13.699329

**Authors:** Marisol I. Dothard, Parnaz Boroon, Sabrena C. Tuy, Jie Zhang, Sarah Allard, Monique L. Smith, Jack A. Gilbert

**Affiliations:** Department of Pediatrics and Scripps Institution of Oceanography, University of California San Diego, La Jolla, California, 92093, USA; Biomedical Sciences Graduate Program, University of California San Diego, La Jolla, California, 92093, USA; Department of Neurobiology, University of California San Diego, La Jolla, California, 92093, USA; Department of Neurosciences, University of California San Diego, La Jolla, California, 92093, USA; T. Denny Sanford Institute for Empathy and Compassion, University of California San Diego, La Jolla, California, 92093, USA

## Abstract

**Background:** The “social transfer of pain” is a phenomenon where a mouse experiencing injury-induced hyperalgesia can trigger hyperalgesia in a mouse briefly housed in the same environment (‘bystander’). The peripheral mechanisms underlying social transfer of pain in mice are not yet well described. As gut microbes are associated with social interactions, pain states, and pain attenuation via the gut-brain axis, we hypothesized that the bystander gut microbiome may respond to the social transfer of pain.

**Methods:** To induce the social transfer of pain, complete Freund’s adjuvant (CFA) was injected into the hindpaw of a mouse which then underwent social interaction with a bystander for one hour. Mechanical sensitivity was assessed using the Von Frey mechanical sensitivity test. Stool samples and mechanical thresholds were taken prior to social interaction, 4 hours post-social interaction, and 24 hours post-social interaction. Metagenomic sequencing characterized the taxonomic and predicted functional gene response of the gut microbiome to CFA-induced pain, social transfer of pain and control groups.

**Results:** At 4 hours post-social interaction, bystander animals experienced increased mechanical sensitivity comparable to CFA-injected animals and significantly lower than controls, indicating enhanced hyperalgesia. Compared to baseline, fecal community composition analyses at 4 hours and 24 hours post-interaction showed significant differences in Unweighted Unifrac in both CFA-injected and bystander animals but not in controls. Differential abundance analyses using Maaslin2 identified significant increases in the relative abundances of short chain fatty acid producing taxa like *Lachnospiraceae*, *Ruminococcaceae*, *Oscillospiraceae* and decreases in commensal mouse gut microbes like *Muribaculaceae* from baseline to 4 hours and 24 hours post-interaction in both bystanders and CFA-injected animals but not in controls. Functional analysis revealed increased abundance of pathways related to short-chain fatty acid production including pyruvate to butanoate and L-lysine fermentation to acetate and butanoate. The altered gut microbiome of bystanders strongly resembles that observed in CFA-injected animals at 4 hours and 24 hours post-injection, with the addition of a unique bystander bloom in several species of *Lachnospiraceae*.

**Conclusions:** The changes in the gut microbiome of bystander animals suggest that the social transfer of pain alters bystander peripheral physiology. These results are the first evidence of the potential for such a link.
