## Supplemental Tables for "My Gut Feels Your Pain - The Social Transfer of Pain Remodels the Gut Microbiome"

### Sheet: Supplemental Table 1
	Cohort 1		Cohort 2
	R2 value	p value	R2 value	p value
Baseline-4 hour	0.08	0.22	0.05	0.46
Baseline-24 hour	0.03	0.67	0.05	0.49
4 hour- 24 hour	0.11	0.14	0.03	0.69

### Sheet: Supplemental Table 2
	Weighted UniFrac		Unweighted UniFrac
	R2	p value	R2	p value
experimental_group	0.02429	0.044	0.02584	0.055
time_point	0.09956	0.001	0.08023	0.001
microbiome_number	0.14485	0.001	0.04117	0.001
experimental_group:time_point	0.02908	0.252	0.03817	0.125
experimental_group:microbiome_number	0.02191	0.085	0.02211	0.111
time_point:microbiome_number	0.00339	0.93	0.02467	0.09
experimental_group:time_point:microbiome_number	0.01169	0.919	0.02231	0.563

### Sheet: Supplemental Table 3
feature	metadata	value	coef	stderr	N	N.not.0	pval	qval
f__Lachnospiraceae_s__Clostridium_Q.saccharolyticum_A	sensitivity_score_z	sensitivity_score_z	-2.13821	0.537044	134	103	0.000112718	0.0111585
f__Akkermansiaceae_s__Akkermansia.sp001580195	sensitivity_score_z	sensitivity_score_z	2.3529	0.601801	134	64	0.000151816	0.0111585
f__Lachnospiraceae_s__CAG.95.sp900066375	sensitivity_score_z	sensitivity_score_z	-1.84152	0.593308	134	100	0.0023395	0.114636
f__Lachnospiraceae_s__Fimousia.sp001940245	sensitivity_score_z	sensitivity_score_z	-1.25115	0.448977	134	115	0.00613102	0.128751
f__Lachnospiraceae_s__Roseburia.inulinivorans	sensitivity_score_z	sensitivity_score_z	-1.09628	0.383524	134	121	0.0049547	0.128751
f__Lachnospiraceae_s__Agathobacter.rectalis	sensitivity_score_z	sensitivity_score_z	-1.49252	0.530965	134	100	0.00569804	0.128751
f__Erysipelotrichaceae_s__C.19.sp009917405	sensitivity_score_z	sensitivity_score_z	-0.816626	0.284461	134	128	0.004776	0.128751
f__Erysipelotrichaceae_s__NSJ.61.sp003433845	sensitivity_score_z	sensitivity_score_z	-1.25628	0.467034	134	114	0.00808055	0.14848
f__Lachnospiraceae_s__Enterocloster.clostridioformis	sensitivity_score_z	sensitivity_score_z	-0.711588	0.274598	134	129	0.0106353	0.165896
f__Lactobacillaceae_s__Lactobacillus.gasseri	sensitivity_score_z	sensitivity_score_z	1.1585	0.457013	134	122	0.012414	0.165896
f__Akkermansiaceae_s__Akkermansia.muciniphila_B	sensitivity_score_z	sensitivity_score_z	1.37191	0.538072	134	98	0.0120946	0.165896
f__Lachnospiraceae_s__	sensitivity_score_z	sensitivity_score_z	-1.49041	0.612283	134	92	0.0162818	0.199452
f__Acutalibacteraceae_s__Solibaculum.mannosilyticum	sensitivity_score_z	sensitivity_score_z	-1.01355	0.427068	134	117	0.0190911	0.215876
f__Lachnospiraceae_s__Fusicatenibacter.saccharivorans	sensitivity_score_z	sensitivity_score_z	-1.49442	0.63938	134	80	0.0209422	0.219893
f__Anaerovoracaceae_s__Emergencia.sp009935805	sensitivity_score_z	sensitivity_score_z	-0.974316	0.425343	134	119	0.0235771	0.231055

### Sheet: Supplemental Table 4
feature	metadata	value	coef	stderr	N	N.not.0	pval	qval
X.i.N..i..sup.10..sup..formyl.tetrahydrofolate.biosynthesis	time_point	24 hour	-0.215162	0.193569	47	47	0.272505	0.99115
acetoacetate.degradation..to.acetyl.CoA.	time_point	4 hour	0.367461	0.342401	47	47	0.289037	0.99115
acetoacetate.degradation..to.acetyl.CoA.	time_point	24 hour	0.0345687	0.342401	47	47	0.920041	0.99115
L.methionine.salvage.from.L.homocysteine	time_point	4 hour	-0.0844712	0.321646	47	47	0.794096	0.99115
L.methionine.salvage.from.L.homocysteine	time_point	24 hour	-0.356028	0.321646	47	47	0.274492	0.99115
L.alanine.degradation.II..to.D.lactate.	time_point	4 hour	0.316863	0.359785	47	47	0.383375	0.99115
L.alanine.degradation.II..to.D.lactate.	time_point	24 hour	0.443852	0.359785	47	47	0.224029	0.99115
L.arabinose.degradation.I	time_point	4 hour	0.410138	0.360038	47	47	0.260946	0.99115
L.arabinose.degradation.I	time_point	24 hour	-0.035025	0.360038	47	47	0.922955	0.99115
L.arginine.degradation.VI..arginase.2.pathway.	time_point	4 hour	-0.0365679	0.347884	47	47	0.916773	0.99115
L.arginine.degradation.VI..arginase.2.pathway.	time_point	24 hour	-0.391758	0.347884	47	47	0.266361	0.99115
L.ornithine.biosynthesis.II	time_point	4 hour	-0.334995	0.273983	47	47	0.228102	0.99115
L.ornithine.biosynthesis.II	time_point	24 hour	-0.576485	0.273983	47	47	0.0412493	0.99115
L.arginine.biosynthesis.I..via.L.ornithine.	time_point	4 hour	-0.0617052	0.356509	47	47	0.863399	0.99115
L.arginine.biosynthesis.I..via.L.ornithine.	time_point	24 hour	0.134962	0.356509	47	47	0.706873	0.99115
L.arginine.biosynthesis.II..acetyl.cycle.	time_point	4 hour	0.462893	0.660235	47	45	0.487015	0.99115
L.arginine.biosynthesis.II..acetyl.cycle.	time_point	24 hour	0.624817	0.660235	47	45	0.349254	0.99115
glycine.betaine.biosynthesis.I..Gram.negative.bacteria.	time_point	24 hour	0.142344	0.219305	47	6	0.519747	0.99115
Calvin.Benson.Bassham.cycle	time_point	4 hour	-0.209833	0.670843	47	25	0.755952	0.99115
Calvin.Benson.Bassham.cycle	time_point	24 hour	-1.08909	0.670843	47	25	0.1118	0.99115
L.carnitine.degradation.I	time_point	4 hour	0.250345	0.646819	47	21	0.700635	0.99115
L.carnitine.degradation.I	time_point	24 hour	-0.695841	0.646819	47	21	0.28802	0.99115
pyruvate.fermentation.to.butanoate	time_point	4 hour	0.361901	0.332018	47	47	0.281774	0.99115
pyruvate.fermentation.to.butanoate	time_point	24 hour	0.0605695	0.332018	47	47	0.856103	0.99115
X3.8.divinyl.chlorophyllide..i.a..i..biosynthesis.I..aerobic..light.dependent.	time_point	4 hour	0.870456	0.50402	47	39	0.0913403	0.99115
X3.8.divinyl.chlorophyllide..i.a..i..biosynthesis.I..aerobic..light.dependent.	time_point	24 hour	0.327525	0.50402	47	39	0.519261	0.99115
choline.degradation.I	time_point	24 hour	0.142344	0.219305	47	6	0.519747	0.99115
L.citrulline.biosynthesis	time_point	4 hour	-0.480776	0.305631	47	47	0.123025	0.99115
L.citrulline.biosynthesis	time_point	24 hour	-0.604918	0.305631	47	47	0.0542058	0.99115
L.citrulline.degradation	time_point	4 hour	-0.480776	0.305631	47	47	0.123025	0.99115
L.citrulline.degradation	time_point	24 hour	-0.604918	0.305631	47	47	0.0542058	0.99115
reductive.acetyl.coenzyme.A.pathway.I..homoacetogenic.bacteria.	time_point	4 hour	0.0380663	0.238101	47	47	0.873728	0.99115
reductive.acetyl.coenzyme.A.pathway.I..homoacetogenic.bacteria.	time_point	24 hour	-0.30211	0.238101	47	47	0.211325	0.99115
colanic.acid.building.blocks.biosynthesis	time_point	4 hour	-0.928722	0.486539	47	45	0.0629722	0.99115
L.lysine.biosynthesis.I	time_point	4 hour	-0.496608	0.299253	47	47	0.104293	0.99115
L.lysine.biosynthesis.I	time_point	24 hour	-0.314834	0.299253	47	47	0.298645	0.99115
D.arabinose.degradation.II	time_point	4 hour	0.507171	0.372968	47	47	0.180972	0.99115
D.arabinose.degradation.II	time_point	24 hour	-0.335826	0.372968	47	47	0.372915	0.99115
D.arabinose.degradation.I	time_point	4 hour	0.502041	0.326431	47	47	0.131382	0.99115
D.arabinose.degradation.I	time_point	24 hour	-0.203027	0.326431	47	47	0.537253	0.99115
nitrate.reduction.I..denitrification.	time_point	4 hour	0.138229	0.211068	47	5	0.516018	0.99115
nitrate.reduction.I..denitrification.	time_point	24 hour	0.195346	0.211068	47	5	0.359864	0.99115
superoxide.radicals.degradation	time_point	4 hour	-0.56247	0.707756	47	30	0.431136	0.99115
superoxide.radicals.degradation	time_point	24 hour	-0.821732	0.707756	47	30	0.252027	0.99115
glucose.degradation..oxidative.	time_point	4 hour	-0.00776563	0.0743666	47	47	0.917319	0.99115
glucose.degradation..oxidative.	time_point	24 hour	0.0374813	0.0743666	47	47	0.616829	0.99115
dissimilatory.sulfate.reduction.I..to.hydrogen.sufide..	time_point	4 hour	-0.719352	1.08408	47	36	0.510512	0.99115
dissimilatory.sulfate.reduction.I..to.hydrogen.sufide..	time_point	24 hour	-0.478442	1.08408	47	36	0.661181	0.99115
dTDP.L.rhamnose.biosynthesis	time_point	4 hour	0.602142	0.432621	47	47	0.171124	0.99115
dTDP.L.rhamnose.biosynthesis	time_point	24 hour	-0.101624	0.432621	47	47	0.815399	0.99115
enterobacterial.common.antigen.biosynthesis	time_point	4 hour	0.536452	0.418924	47	47	0.207213	0.99115
enterobacterial.common.antigen.biosynthesis	time_point	24 hour	0.0811605	0.418924	47	47	0.847295	0.99115
ethylene.biosynthesis.I..plants.	time_point	4 hour	-0.254535	0.447086	47	43	0.5721	0.99115
ethanol.degradation.I	time_point	4 hour	-0.184204	0.567753	47	8	0.747139	0.99115
ethanol.degradation.I	time_point	24 hour	-0.456391	0.567753	47	8	0.425803	0.99115
fatty.acid..beta..oxidation.I	time_point	4 hour	-1.44751	0.885375	47	31	0.109366	0.99115
fatty.acid..beta..oxidation.I	time_point	24 hour	-0.494667	0.885375	47	31	0.579257	0.99115
fatty.acid.elongation....saturated	time_point	4 hour	0.620277	0.544275	47	42	0.260743	0.99115
fatty.acid.elongation....saturated	time_point	24 hour	-0.101742	0.544275	47	42	0.852593	0.99115
mixed.acid.fermentation	time_point	4 hour	-0.293239	0.212517	47	47	0.174771	0.99115
mixed.acid.fermentation	time_point	24 hour	-0.188312	0.212517	47	47	0.380493	0.99115
fucose.degradation	time_point	4 hour	0.362425	0.28493	47	47	0.210062	0.99115
fucose.degradation	time_point	24 hour	0.346132	0.28493	47	47	0.230922	0.99115
D.galactarate.degradation.I	time_point	4 hour	0.351314	0.596549	47	47	0.559002	0.99115
D.galactarate.degradation.I	time_point	24 hour	0.179287	0.596549	47	47	0.765213	0.99115
galactitol.degradation	time_point	4 hour	-0.13096	0.787397	47	17	0.868684	0.99115
galactitol.degradation	time_point	24 hour	0.521014	0.787397	47	17	0.511699	0.99115
D.galacturonate.degradation.I	time_point	4 hour	-0.081101	0.48791	47	46	0.868762	0.99115
GDP.D.rhamnose.biosynthesis	time_point	4 hour	-0.40969	0.562774	47	31	0.470569	0.99115
GDP.D.rhamnose.biosynthesis	time_point	24 hour	0.142279	0.562774	47	31	0.801613	0.99115
X.i.N..i..acetylglucosamine.degradation.I	time_point	4 hour	0.215841	0.651766	47	14	0.742093	0.99115
X.i.N..i..acetylglucosamine.degradation.I	time_point	24 hour	0.545629	0.651766	47	14	0.40703	0.99115
X.i.D..i..glucarate.degradation.I	time_point	4 hour	0.36035	0.540824	47	47	0.508779	0.99115
X.i.D..i..glucarate.degradation.I	time_point	24 hour	0.332882	0.540824	47	47	0.541462	0.99115
gluconeogenesis.I	time_point	4 hour	0.0492085	0.0605654	47	47	0.420988	0.99115
gluconeogenesis.I	time_point	24 hour	0.0192809	0.0605654	47	47	0.751761	0.99115
glucose.and.glucose.1.phosphate.degradation	time_point	4 hour	-0.807152	0.76781	47	25	0.299013	0.99115
glucose.and.glucose.1.phosphate.degradation	time_point	24 hour	-0.330565	0.76781	47	25	0.668958	0.99115
glutathione.glutaredoxin.redox.reactions	time_point	24 hour	0.161166	0.400831	47	7	0.689616	0.99115
L.glutamine.degradation.I	time_point	4 hour	-1.65514	0.804357	47	38	0.0457115	0.99115
L.glutamine.degradation.I	time_point	24 hour	-1.57498	0.804357	47	38	0.0567307	0.99115
glycine.cleavage	time_point	4 hour	-0.241917	0.675001	47	33	0.721801	0.99115
glycine.cleavage	time_point	24 hour	-0.632053	0.675001	47	33	0.35431	0.99115
glycogen.degradation.I	time_point	4 hour	-0.622347	0.753793	47	18	0.413575	0.99115
glycogen.degradation.I	time_point	24 hour	-0.346212	0.753793	47	18	0.648337	0.99115
glycogen.biosynthesis.I..from.ADP.D.Glucose.	time_point	4 hour	-0.654053	0.800141	47	34	0.418194	0.99115
glycogen.biosynthesis.I..from.ADP.D.Glucose.	time_point	24 hour	-0.556154	0.800141	47	34	0.490751	0.99115
glycolate.and.glyoxylate.degradation.I	time_point	4 hour	0.295688	0.506334	47	47	0.562284	0.99115
glycolate.and.glyoxylate.degradation.I	time_point	24 hour	0.227515	0.506334	47	47	0.655443	0.99115
glycolysis.I..from.glucose.6.phosphate.	time_point	4 hour	-0.0120696	0.0641627	47	47	0.851676	0.99115
glycolate.and.glyoxylate.degradation.II	time_point	24 hour	0.280404	0.32381	47	5	0.391321	0.99115
glyoxylate.cycle	time_point	4 hour	0.0482853	0.427411	47	7	0.910579	0.99115
glyoxylate.cycle	time_point	24 hour	-0.0466081	0.427411	47	7	0.913672	0.99115
glycine.biosynthesis.I	time_point	24 hour	-0.266902	0.30375	47	47	0.384451	0.99115
X3.phenylpropanoate.and.3..3.hydroxyphenyl.propanoate.degradation.to.2.hydroxypentadienoate	time_point	4 hour	-0.184204	0.567753	47	8	0.747139	0.99115
X3.phenylpropanoate.and.3..3.hydroxyphenyl.propanoate.degradation.to.2.hydroxypentadienoate	time_point	24 hour	-0.456391	0.567753	47	8	0.425803	0.99115
heme..i.b..i..biosynthesis.I..aerobic.	time_point	4 hour	1.2585	0.69218	47	35	0.076009	0.99115
heme..i.b..i..biosynthesis.I..aerobic.	time_point	24 hour	0.680249	0.69218	47	35	0.331221	0.99115
heme..i.b..i..biosynthesis.II..anaerobic.	time_point	4 hour	0.870456	0.50402	47	39	0.0913403	0.99115
heme..i.b..i..biosynthesis.II..anaerobic.	time_point	24 hour	0.327525	0.50402	47	39	0.519261	0.99115
L.histidine.degradation.I	time_point	4 hour	-0.392378	0.235348	47	6	0.102737	0.99115
L.histidine.biosynthesis	time_point	4 hour	-0.372139	0.29987	47	47	0.221332	0.99115
L.histidine.biosynthesis	time_point	24 hour	-0.0385588	0.29987	47	47	0.898285	0.99115
L.methionine.biosynthesis.I	time_point	4 hour	-0.314287	0.275121	47	47	0.259625	0.99115
L.methionine.biosynthesis.I	time_point	24 hour	-0.334268	0.275121	47	47	0.231	0.99115
L.homoserine.biosynthesis	time_point	4 hour	-0.23873	0.258512	47	47	0.360911	0.99115
L.homoserine.biosynthesis	time_point	24 hour	-0.191288	0.258512	47	47	0.463346	0.99115
L.isoleucine.biosynthesis.I..from.threonine.	time_point	4 hour	0.415552	0.7948	47	42	0.60377	0.99115
L.isoleucine.biosynthesis.I..from.threonine.	time_point	24 hour	0.401414	0.7948	47	42	0.616102	0.99115
lactose.and.galactose.degradation.I	time_point	4 hour	-0.202746	1.03508	47	26	0.84561	0.99115
lactose.and.galactose.degradation.I	time_point	24 hour	-0.108187	1.03508	47	26	0.917231	0.99115
xylitol.degradation	time_point	4 hour	0.471989	0.549433	47	44	0.395074	0.99115
xylitol.degradation	time_point	24 hour	0.385789	0.549433	47	44	0.486361	0.99115
L.leucine.biosynthesis	time_point	4 hour	-0.202308	0.545406	47	46	0.712511	0.99115
L.leucine.biosynthesis	time_point	24 hour	-0.131461	0.545406	47	46	0.810674	0.99115
L.lyxose.degradation	time_point	4 hour	-0.464799	0.253067	47	47	0.0731782	0.99115
L.lyxose.degradation	time_point	24 hour	-0.543162	0.253067	47	47	0.0375322	0.99115
mannitol.degradation.I	time_point	4 hour	0.280152	0.487198	47	46	0.568266	0.99115
menaquinol.8.biosynthesis	time_point	4 hour	0.0494509	0.226343	47	8	0.82809	0.99115
menaquinol.8.biosynthesis	time_point	24 hour	0.271499	0.226343	47	8	0.236898	0.99115
L.methionine.degradation.I..to.L.homocysteine.	time_point	4 hour	-0.123847	0.32276	47	47	0.703083	0.99115
L.methionine.degradation.I..to.L.homocysteine.	time_point	24 hour	-0.414639	0.32276	47	47	0.205786	0.99115
NAD.phosphorylation.and.dephosphorylation	time_point	4 hour	0.632242	1.02413	47	33	0.54026	0.99115
NAD.phosphorylation.and.dephosphorylation	time_point	24 hour	-0.52141	1.02413	47	33	0.613266	0.99115
methylerythritol.phosphate.pathway.I	time_point	4 hour	-0.214222	0.454924	47	46	0.640093	0.99115
methylerythritol.phosphate.pathway.I	time_point	24 hour	0.442381	0.454924	47	46	0.336273	0.99115
pentose.phosphate.pathway..non.oxidative.branch.	time_point	4 hour	0.240713	0.888448	47	29	0.787736	0.99115
pentose.phosphate.pathway..non.oxidative.branch.	time_point	24 hour	-1.00122	0.888448	47	29	0.266022	0.99115
Entner.Doudoroff.pathway.II..non.phosphorylative.	time_point	4 hour	-0.0257678	0.194675	47	47	0.8953	0.99115
Entner.Doudoroff.pathway.II..non.phosphorylative.	time_point	24 hour	0.0389278	0.194675	47	47	0.842431	0.99115
L.ornithine.degradation.I..L.proline.biosynthesis.	time_point	4 hour	-1.43359	0.78464	47	26	0.0746347	0.99115
L.ornithine.degradation.I..L.proline.biosynthesis.	time_point	24 hour	-0.74497	0.78464	47	26	0.347701	0.99115
pentose.phosphate.pathway..oxidative.branch..I	time_point	4 hour	0.747896	0.598867	47	46	0.218473	0.99115
pentose.phosphate.pathway..oxidative.branch..I	time_point	24 hour	1.08349	0.598867	47	46	0.0774066	0.99115
ectoine.biosynthesis	time_point	4 hour	-0.23873	0.258512	47	47	0.360911	0.99115
ectoine.biosynthesis	time_point	24 hour	-0.191288	0.258512	47	47	0.463346	0.99115
TCA.cycle.IV..2.oxoglutarate.decarboxylase.	time_point	4 hour	-0.347207	0.327498	47	47	0.294982	0.99115
TCA.cycle.IV..2.oxoglutarate.decarboxylase.	time_point	24 hour	-0.219248	0.327498	47	47	0.506778	0.99115
pyruvate.fermentation.to.propanoate.I	time_point	4 hour	-0.70388	0.588798	47	41	0.238458	0.99115
pyruvate.fermentation.to.propanoate.I	time_point	24 hour	-1.05277	0.588798	47	41	0.080822	0.99115
adenine.and.adenosine.salvage.I	time_point	4 hour	0.0654135	0.228354	47	47	0.775904	0.99115
adenine.and.adenosine.salvage.I	time_point	24 hour	0.245909	0.228354	47	47	0.287539	0.99115
heterolactic.fermentation	time_point	24 hour	0.0686208	0.0780793	47	47	0.384361	0.99115
Bifidobacterium.shunt	time_point	24 hour	0.0416919	0.0644552	47	47	0.521177	0.99115
L.glutamate.degradation.V..via.hydroxyglutarate.	time_point	4 hour	0.41165	0.356291	47	47	0.254316	0.99115
L.glutamate.degradation.V..via.hydroxyglutarate.	time_point	24 hour	-0.592796	0.356291	47	47	0.103424	0.99115
L.lysine.fermentation.to.acetate.and.butanoate	time_point	4 hour	0.233093	0.360337	47	47	0.521073	0.99115
L.lysine.fermentation.to.acetate.and.butanoate	time_point	24 hour	0.13651	0.360337	47	47	0.706628	0.99115
purine.nucleobases.degradation.I..anaerobic.	time_point	4 hour	0.0380663	0.238101	47	47	0.873728	0.99115
purine.nucleobases.degradation.I..anaerobic.	time_point	24 hour	-0.30211	0.238101	47	47	0.211325	0.99115
formaldehyde.assimilation.III..dihydroxyacetone.cycle.	time_point	4 hour	0.278081	0.440624	47	46	0.531235	0.99115
formaldehyde.assimilation.III..dihydroxyacetone.cycle.	time_point	24 hour	0.0538442	0.440624	47	46	0.903297	0.99115
reductive.TCA.cycle.I	time_point	4 hour	-0.284064	0.397535	47	47	0.478738	0.99115
reductive.TCA.cycle.I	time_point	24 hour	-0.409042	0.397535	47	47	0.309254	0.99115
gallate.degradation.III..anaerobic.	time_point	4 hour	0.114415	0.428823	47	47	0.79086	0.99115
gallate.degradation.III..anaerobic.	time_point	24 hour	0.225707	0.428823	47	47	0.601295	0.99115
glycolysis.V..Pyrococcus.	time_point	4 hour	0.0463387	0.101371	47	47	0.649884	0.99115
glycolysis.V..Pyrococcus.	time_point	24 hour	0.0352989	0.101371	47	47	0.729377	0.99115
incomplete.reductive.TCA.cycle	time_point	4 hour	-0.303299	0.395605	47	47	0.447464	0.99115
incomplete.reductive.TCA.cycle	time_point	24 hour	-0.396116	0.395605	47	47	0.322284	0.99115
L.phenylalanine.degradation.I..aerobic.	time_point	4 hour	-0.717106	0.605793	47	40	0.243012	0.99115
L.phenylalanine.degradation.I..aerobic.	time_point	24 hour	-1.12002	0.605793	47	40	0.0713577	0.99115
glycolysis.IV..plant.cytosol.	time_point	4 hour	0.00733879	0.0596213	47	47	0.902609	0.99115
glycolysis.IV..plant.cytosol.	time_point	24 hour	0.0296008	0.0596213	47	47	0.622085	0.99115
formaldehyde.assimilation.I..serine.pathway.	time_point	4 hour	0.0494583	0.10233	47	47	0.631319	0.99115
formaldehyde.assimilation.I..serine.pathway.	time_point	24 hour	0.0197777	0.10233	47	47	0.847654	0.99115
formate.assimilation.into.5.10.methylenetetrahydrofolate	time_point	4 hour	0.0380663	0.238101	47	47	0.873728	0.99115
formate.assimilation.into.5.10.methylenetetrahydrofolate	time_point	24 hour	-0.30211	0.238101	47	47	0.211325	0.99115
photorespiration	time_point	4 hour	0.0469472	0.239159	47	47	0.845278	0.99115
photorespiration	time_point	24 hour	-0.194065	0.239159	47	47	0.421476	0.99115
formaldehyde.assimilation.II..assimilatory.RuMP.Cycle.	time_point	4 hour	0.311295	0.466228	47	46	0.507899	0.99115
formaldehyde.assimilation.II..assimilatory.RuMP.Cycle.	time_point	24 hour	-0.0642761	0.466228	47	46	0.890991	0.99115
folate.polyglutamylation	time_point	4 hour	0.0434148	0.249593	47	47	0.862727	0.99115
folate.polyglutamylation	time_point	24 hour	-0.291697	0.249593	47	47	0.248966	0.99115
folate.transformations.I	time_point	4 hour	0.023032	0.214567	47	47	0.915017	0.99115
folate.transformations.I	time_point	24 hour	-0.238712	0.214567	47	47	0.27209	0.99115
Entner.Doudoroff.pathway.III..semi.phosphorylative.	time_point	4 hour	0.0612513	0.138459	47	47	0.660433	0.99115
Entner.Doudoroff.pathway.III..semi.phosphorylative.	time_point	24 hour	0.0291903	0.138459	47	47	0.834022	0.99115
C4.photosynthetic.carbon.assimilation.cycle..NADP.ME.type	time_point	4 hour	-0.37758	0.488093	47	46	0.443409	0.99115
C4.photosynthetic.carbon.assimilation.cycle..NADP.ME.type	time_point	24 hour	-0.519622	0.488093	47	46	0.293	0.99115
trehalose.biosynthesis.V	time_point	24 hour	0.403482	0.690707	47	40	0.562166	0.99115
trehalose.degradation.III	time_point	4 hour	-0.71301	0.949262	47	24	0.456579	0.99115
trehalose.degradation.III	time_point	24 hour	-0.364523	0.949262	47	24	0.702823	0.99115
trehalose.degradation.IV	time_point	4 hour	-0.212478	0.466039	47	8	0.650739	0.99115
trehalose.degradation.IV	time_point	24 hour	0.0821757	0.466039	47	8	0.860864	0.99115
trehalose.degradation.V	time_point	4 hour	-0.2118	0.452874	47	8	0.642375	0.99115
trehalose.degradation.V	time_point	24 hour	0.0462938	0.452874	47	8	0.919055	0.99115
L.lysine.biosynthesis.II	time_point	4 hour	-0.0843845	0.298482	47	47	0.778723	0.99115
L.lysine.biosynthesis.II	time_point	24 hour	-0.190541	0.298482	47	47	0.526544	0.99115
L.lysine.biosynthesis.III	time_point	4 hour	-0.147203	0.255187	47	47	0.567052	0.99115
L.lysine.biosynthesis.III	time_point	24 hour	-0.0314966	0.255187	47	47	0.902345	0.99115
L.proline.biosynthesis.III	time_point	4 hour	-0.0365679	0.347884	47	47	0.916773	0.99115
L.proline.biosynthesis.III	time_point	24 hour	-0.391758	0.347884	47	47	0.266361	0.99115
glycine.betaine.degradation.I	time_point	24 hour	-0.252579	0.303368	47	47	0.409677	0.99115
glycine.betaine.biosynthesis.II..Gram.positive.bacteria.	time_point	4 hour	0.0264919	0.211913	47	6	0.901096	0.99115
glycine.betaine.biosynthesis.II..Gram.positive.bacteria.	time_point	24 hour	0.182207	0.211913	47	6	0.394656	0.99115
sucrose.degradation.II..sucrose.synthase.	time_point	4 hour	0.0203387	0.0724836	47	47	0.780365	0.99115
sucrose.degradation.II..sucrose.synthase.	time_point	24 hour	0.0614249	0.0724836	47	47	0.401447	0.99115
nitrate.reduction.II..assimilatory.	time_point	4 hour	0.771936	0.40059	47	46	0.0606035	0.99115
nitrate.reduction.II..assimilatory.	time_point	24 hour	0.202378	0.40059	47	46	0.615997	0.99115
D.galactose.detoxification	time_point	4 hour	-0.901595	0.796241	47	38	0.263777	0.99115
D.galactose.detoxification	time_point	24 hour	0.242759	0.796241	47	38	0.761927	0.99115
folate.transformations.II	time_point	4 hour	0.0193064	0.199259	47	47	0.923263	0.99115
folate.transformations.II	time_point	24 hour	-0.228576	0.199259	47	47	0.257669	0.99115
sucrose.degradation.III..sucrose.invertase.	time_point	4 hour	-0.622347	0.753793	47	18	0.413575	0.99115
sucrose.degradation.III..sucrose.invertase.	time_point	24 hour	-0.346212	0.753793	47	18	0.648337	0.99115
starch.biosynthesis	time_point	4 hour	-0.356138	0.553444	47	36	0.52332	0.99115
starch.biosynthesis	time_point	24 hour	-0.0715028	0.553444	47	36	0.897805	0.99115
X.I.p..I..cymene.degradation.to..I.p..I..cumate	time_point	4 hour	-0.184204	0.567753	47	8	0.747139	0.99115
X.I.p..I..cymene.degradation.to..I.p..I..cumate	time_point	24 hour	-0.456391	0.567753	47	8	0.425803	0.99115
mevalonate.pathway.I	time_point	4 hour	0.367461	0.342401	47	47	0.289037	0.99115
mevalonate.pathway.I	time_point	24 hour	0.0345687	0.342401	47	47	0.920041	0.99115
trehalose.degradation.II..cytosolic.	time_point	4 hour	-0.2118	0.452874	47	8	0.642375	0.99115
trehalose.degradation.II..cytosolic.	time_point	24 hour	0.0462938	0.452874	47	8	0.919055	0.99115
superpathway.of.pyrimidine.deoxyribonucleotides..i.de.novo..i..biosynthesis...i.E..coli..i..	time_point	4 hour	0.225557	0.576216	47	47	0.697401	0.99115
superpathway.of.pyrimidine.deoxyribonucleotides..i.de.novo..i..biosynthesis...i.E..coli..i..	time_point	24 hour	0.428321	0.576216	47	47	0.461322	0.99115
L.ascorbate.degradation.I..bacterial..anaerobic.	time_point	4 hour	0.471989	0.549433	47	44	0.395074	0.99115
L.ascorbate.degradation.I..bacterial..anaerobic.	time_point	24 hour	0.385789	0.549433	47	44	0.486361	0.99115
allantoin.degradation.IV..anaerobic.	time_point	4 hour	-1.27276	0.848712	47	37	0.141008	0.99115
allantoin.degradation.IV..anaerobic.	time_point	24 hour	-0.494542	0.848712	47	37	0.563137	0.99115
conversion.of.succinate.to.propanoate	time_point	24 hour	-0.264803	0.324727	47	8	0.419301	0.99115
D.allose.degradation	time_point	4 hour	-0.160663	0.674856	47	25	0.812957	0.99115
D.allose.degradation	time_point	24 hour	-1.03992	0.674856	47	25	0.130657	0.99115
PRPP.biosynthesis	time_point	4 hour	-0.466133	0.699165	47	43	0.508525	0.99115
PRPP.biosynthesis	time_point	24 hour	-0.307514	0.699165	47	43	0.662262	0.99115
X.5Z..dodecenoate.biosynthesis.I	time_point	4 hour	0.680899	0.668596	47	41	0.314181	0.99115
X.5Z..dodecenoate.biosynthesis.I	time_point	24 hour	-0.126062	0.668596	47	41	0.851334	0.99115
polyhydroxybutanoate.biosynthesis	time_point	4 hour	0.367461	0.342401	47	47	0.289037	0.99115
polyhydroxybutanoate.biosynthesis	time_point	24 hour	0.0345687	0.342401	47	47	0.920041	0.99115
glycine.betaine.biosynthesis.III..plants.	time_point	4 hour	0.0264919	0.211913	47	6	0.901096	0.99115
glycine.betaine.biosynthesis.III..plants.	time_point	24 hour	0.182207	0.211913	47	6	0.394656	0.99115
ethanol.degradation.II	time_point	4 hour	-0.184204	0.567753	47	8	0.747139	0.99115
ethanol.degradation.II	time_point	24 hour	-0.456391	0.567753	47	8	0.425803	0.99115
NAD.salvage.pathway.I..PNC.VI.cycle.	time_point	4 hour	-0.540247	0.715882	47	10	0.454566	0.99115
NAD.salvage.pathway.I..PNC.VI.cycle.	time_point	24 hour	0.38746	0.715882	47	10	0.591139	0.99115
NAD..i.de.novo..i..biosynthesis.I..from.aspartate.	time_point	4 hour	-1.23631	0.946748	47	24	0.198392	0.99115
NAD..i.de.novo..i..biosynthesis.I..from.aspartate.	time_point	24 hour	0.118636	0.946748	47	24	0.90085	0.99115
pyridoxal.5..phosphate.biosynthesis.I	time_point	4 hour	0.122062	0.704646	47	12	0.863287	0.99115
pyridoxal.5..phosphate.biosynthesis.I	time_point	24 hour	-0.262648	0.704646	47	12	0.711174	0.99115
pyruvate.decarboxylation.to.acetyl.CoA	time_point	4 hour	0.114245	0.298336	47	5	0.70365	0.99115
pyruvate.decarboxylation.to.acetyl.CoA	time_point	24 hour	0.38841	0.298336	47	5	0.199872	0.99115
TCA.cycle.VIII..Helicobacter.	time_point	4 hour	-0.561998	0.534234	47	43	0.298687	0.99115
TCA.cycle.VIII..Helicobacter.	time_point	24 hour	-0.583418	0.534234	47	43	0.280884	0.99115
L.rhamnose.degradation.I	time_point	4 hour	-0.224129	0.234236	47	47	0.343987	0.99115
L.rhamnose.degradation.I	time_point	24 hour	-0.0439984	0.234236	47	47	0.851887	0.99115
ribitol.degradation	time_point	4 hour	-0.176533	0.734316	47	17	0.811159	0.99115
ribitol.degradation	time_point	24 hour	-0.129783	0.734316	47	17	0.860542	0.99115
adenosine.nucleotides.degradation.II	time_point	4 hour	0.187615	0.672597	47	38	0.781627	0.99115
adenosine.nucleotides.degradation.II	time_point	24 hour	0.813434	0.672597	47	38	0.233119	0.99115
xanthine.and.xanthosine.salvage	time_point	4 hour	0.747105	0.839939	47	34	0.378696	0.99115
xanthine.and.xanthosine.salvage	time_point	24 hour	0.105808	0.839939	47	34	0.900342	0.99115
S.adenosyl.L.methionine.biosynthesis	time_point	4 hour	-0.364839	0.381168	47	45	0.343716	0.99115
S.adenosyl.L.methionine.biosynthesis	time_point	24 hour	0.0516881	0.381168	47	45	0.892752	0.99115
sucrose.biosynthesis.I..from.photosynthesis.	time_point	4 hour	-0.622347	0.753793	47	18	0.413575	0.99115
sucrose.biosynthesis.I..from.photosynthesis.	time_point	24 hour	-0.346212	0.753793	47	18	0.648337	0.99115
assimilatory.sulfate.reduction.II	time_point	4 hour	-0.674439	1.08741	47	36	0.538383	0.99115
assimilatory.sulfate.reduction.II	time_point	24 hour	-0.479589	1.08741	47	36	0.661395	0.99115
TCA.cycle.I..prokaryotic.	time_point	4 hour	-0.528209	0.445364	47	43	0.242126	0.99115
TCA.cycle.I..prokaryotic.	time_point	24 hour	-0.477001	0.445364	47	43	0.290126	0.99115
poly.glycerol.phosphate..wall.teichoic.acid.biosynthesis	time_point	4 hour	-0.622347	0.753793	47	18	0.413575	0.99115
poly.glycerol.phosphate..wall.teichoic.acid.biosynthesis	time_point	24 hour	-0.346212	0.753793	47	18	0.648337	0.99115
L.threonine.degradation.III..to.methylglyoxal.	time_point	4 hour	0.43663	0.388985	47	46	0.267884	0.99115
L.threonine.degradation.III..to.methylglyoxal.	time_point	24 hour	-0.659866	0.388985	47	46	0.0970424	0.99115
L.threonine.degradation.II	time_point	4 hour	0.43663	0.388985	47	46	0.267884	0.99115
L.threonine.degradation.II	time_point	24 hour	-0.659866	0.388985	47	46	0.0970424	0.99115
trehalose.degradation.I..low.osmolarity.	time_point	4 hour	-0.284241	0.544981	47	47	0.604651	0.99115
tRNA.charging	time_point	4 hour	-0.119062	0.209255	47	47	0.572331	0.99115
tRNA.charging	time_point	24 hour	-0.22313	0.209255	47	47	0.292235	0.99115
L.tryptophan.biosynthesis	time_point	4 hour	0.452578	0.615548	47	38	0.466182	0.99115
L.tryptophan.biosynthesis	time_point	24 hour	-0.343758	0.615548	47	38	0.579427	0.99115
L.valine.biosynthesis	time_point	4 hour	0.540731	0.741716	47	44	0.469937	0.99115
L.valine.biosynthesis	time_point	24 hour	0.528204	0.741716	47	44	0.480225	0.99115
X.i.N..i..sup.10..sup..formyl.tetrahydrofolate.biosynthesis	time_point	4 hour	-0.00122858	0.193569	47	47	0.994965	0.997911
glycine.betaine.biosynthesis.I..Gram.negative.bacteria.	time_point	4 hour	-0.0133716	0.219305	47	6	0.951664	0.997911
choline.degradation.I	time_point	4 hour	-0.0133716	0.219305	47	6	0.951664	0.997911
colanic.acid.building.blocks.biosynthesis	time_point	24 hour	0.0140872	0.486539	47	45	0.977035	0.997911
ethylene.biosynthesis.I..plants.	time_point	24 hour	-0.00422286	0.447086	47	43	0.992508	0.997911
D.galacturonate.degradation.I	time_point	24 hour	-0.00579999	0.48791	47	46	0.99057	0.997911
glutathione.glutaredoxin.redox.reactions	time_point	4 hour	0.0204609	0.400831	47	7	0.959525	0.997911
glycolysis.I..from.glucose.6.phosphate.	time_point	24 hour	0.00016895	0.0641627	47	47	0.997911	0.997911
glycolate.and.glyoxylate.degradation.II	time_point	4 hour	0.00623904	0.32381	47	5	0.984717	0.997911
glycine.biosynthesis.I	time_point	4 hour	0.0125695	0.30375	47	47	0.967183	0.997911
L.histidine.degradation.I	time_point	24 hour	-0.00410534	0.235348	47	6	0.986163	0.997911
mannitol.degradation.I	time_point	24 hour	-0.0197053	0.487198	47	46	0.967924	0.997911
heterolactic.fermentation	time_point	4 hour	0.00566519	0.0780793	47	47	0.942495	0.997911
Bifidobacterium.shunt	time_point	4 hour	-0.000555354	0.0644552	47	47	0.993165	0.997911
trehalose.biosynthesis.V	time_point	4 hour	0.0271186	0.690707	47	40	0.968863	0.997911
glycine.betaine.degradation.I	time_point	4 hour	0.0121162	0.303368	47	47	0.968327	0.997911
conversion.of.succinate.to.propanoate	time_point	4 hour	0.00864175	0.324727	47	8	0.978892	0.997911
quinate.degradation.I	time_point	4 hour	0.0136467	0.657459	47	18	0.983536	0.997911
quinate.degradation.I	time_point	24 hour	0.0362088	0.657459	47	18	0.956335	0.997911
trehalose.degradation.I..low.osmolarity.	time_point	24 hour	-0.0250231	0.544981	47	47	0.96359	0.997911
